# Ambient temperature storage of individual parasitic nematode larvae for whole-genome sequencing

**DOI:** 10.64898/2026.05.15.724465

**Authors:** The WORMS-SEA Consortium, Erwan Budi Hartadi, Elsa Herdiana, Hesham Mahyoub Al-Mekhlafi, Arutchelvan Rajamankam, June Haidee Acūna-Lariosa, Jennifer Luchavez, Vanessa Joy Mapalo, Modupeh Betts, Stephen Doyle, Mark Viney

## Abstract

Soil-transmitted helminth (STH) infections are a major public health burden, and there are programmes of mass drug administration that attempt to ameliorate the harm that they cause. There has been increasing use of genomics to study STH infections and other parasitic nematodes, with particular interest in whole genome sequencing (WGS). For such studies, samples are commonly stored frozen, but in settings where these infections are endemic this can be difficult, and so there would be advantages to having ambient temperature storage methods. We investigated two ambient temperature storage methods – FTA cards and DESS buffer – for infective larvae of the rat parasites *Nippostrongylus brasiliensis* and *Strongyloides ratti*, prior to DNA extraction and then WGS. Our results showed that for individual larvae stored on FTA cards or in DESS buffer, this resulted in a lower proportion of sequence reads that mapped to the reference genomes, compared to the frozen control samples. Generally, for individual larvae, DESS-storage resulted in better sequencing results than FTA-storage. However, for pools of 10 or 50 larvae, then these ambient temperature storage methods generally resulted in comparable sequence read mapping to the frozen control samples.
