## Supplementary Table 1 for "Ambient temperature storage of individual parasitic nematode larvae for whole-genome sequencing"

### Sheet: Legend
Column headings for sequencing results	Meaning
Error rate	The percent divergence between the sequence read and the refence genome.
Reads mapped (Million)	The number of sequence reads that mapped to the relevant reference genome.
% Mapped	The percent of sequence reads that mapped to the relevant refence genome. Calculated as Reads mapped / Total sequences.
% Proper pairs	The percent of sequence reads that are true paired-end reads.
Total sequences (Million)	The total number of sequence reads obtained.

### Sheet: Experiment 1
Sample code	Species	Storage	Number of worms	Replicate	Error rate	Reads mapped (Million)	% Mapped	% Proper pairs	Total sequences (Million)
SC1_1	Strongyloides ratti	Control	1	1	0.5818	44.7586	24.6015	20.4745	181.934
SC1_10	Strongyloides ratti	Control	1	10	0.562098	38.6167	25.5433	22.8187	151.181
SC1_2	Strongyloides ratti	Control	1	2	0.595371	48.5797	24.9835	21.0061	194.447
SC1_3	Strongyloides ratti	Control	1	3	0.544335	40.9355	26.7911	24.2177	152.795
SC1_4	Strongyloides ratti	Control	1	4	0.392979	15.5545	16.6285	15.8669	93.5416
SC1_5	Strongyloides ratti	Control	1	5	0.609876	33.1342	24.2288	19.8387	136.755
SC1_6	Strongyloides ratti	Control	1	6	0.572394	37.0901	29.045	26.3853	127.699
SC1_7	Strongyloides ratti	Control	1	7	0.586649	43.9229	25.8287	21.9741	170.055
SC1_8	Strongyloides ratti	Control	1	8	0.592122	26.5839	14.9447	12.8903	177.881
SC1_9	Strongyloides ratti	Control	1	9	0.568028	33.5544	22.2706	20.0066	150.667
SC2_1	Strongyloides ratti	Control	10	1	0.564756	214.084	93.0464	76.8269	230.083
SC2_2	Strongyloides ratti	Control	10	2	0.546471	172.355	90.918	82.511	189.572
SC3_1	Strongyloides ratti	Control	50	1	0.579276	150.955	81.8547	70.6685	184.419
SC3_2	Strongyloides ratti	Control	50	2	0.632585	165.27	86.624	77.3592	190.79
SF1_1	Strongyloides ratti	FTA	1	1	1.77053	0.072032	0.131931	0.0618188	54.5983
SF1_10	Strongyloides ratti	FTA	1	10	0.507888	9.81358	11.8653	11.3118	82.7082
SF1_2	Strongyloides ratti	FTA	1	2	0.553304	3.63713	5.57642	5.08395	65.2235
SF1_3	Strongyloides ratti	FTA	1	3	0.552991	31.6172	29.209	26.8359	108.245
SF1_4	Strongyloides ratti	FTA	1	4	0.678157	0.145886	0.288696	0.208055	50.5328
SF1_5	Strongyloides ratti	FTA	1	5	0.514723	11.3096	7.37825	6.85875	153.283
SF1_6	Strongyloides ratti	FTA	1	6	3.18751	0.05464	0.0626229	0.0308347	87.2524
SF1_7	Strongyloides ratti	FTA	1	7	0.568816	0.646803	1.10613	0.983425	58.4746
SF1_8	Strongyloides ratti	FTA	1	8	1.90025	0.024797	0.0516276	0.0271036	48.0305
SF1_9	Strongyloides ratti	FTA	1	9	1.07006	0.120877	0.180674	0.106476	66.9033
SF2_1	Strongyloides ratti	FTA	10	1	0.54556	78.2403	61.2234	55.6529	127.795
SF2_2	Strongyloides ratti	FTA	10	2	0.532178	112.602	79.0329	72.1639	142.475
SF3_1	Strongyloides ratti	FTA	50	1	0.547761	179.033	87.5882	78.921	204.403
SF3_2	Strongyloides ratti	FTA	50	2	0.567453	192.041	85.9525	78.8029	223.427
NC1_1	Nippostrongylus brasiliensis	Control	1	1	2.90975	113.023	81.5597	69.0333	138.577
NC1_10	Nippostrongylus brasiliensis	Control	1	10	2.90373	133.459	78.6031	65.6538	169.789
NC1_2	Nippostrongylus brasiliensis	Control	1	2	2.87835	122.69	85.0636	71.9282	144.233
NC1_3	Nippostrongylus brasiliensis	Control	1	3	2.91438	164.815	83.5524	71.4126	197.259
NC1_4	Nippostrongylus brasiliensis	Control	1	4	2.91837	132.374	80.8283	68.6072	163.772
NC1_5	Nippostrongylus brasiliensis	Control	1	5	2.93483	105.28	76.93	65.9406	136.852
NC1_6	Nippostrongylus brasiliensis	Control	1	6	2.93586	141.706	82.3755	70.1541	172.024
NC1_7	Nippostrongylus brasiliensis	Control	1	7	2.90439	141.361	80.9124	69.1714	174.709
NC1_8	Nippostrongylus brasiliensis	Control	1	8	2.87444	142.481	80.4876	68.5831	177.022
NC1_9	Nippostrongylus brasiliensis	Control	1	9	2.87574	122.162	78.1197	66.0131	156.378
NC2_1	Nippostrongylus brasiliensis	Control	10	1	2.93181	135.644	87.2002	73.4327	155.555
NC2_2	Nippostrongylus brasiliensis	Control	10	2	2.91079	134.492	86.1794	72.7912	156.061
NC3_1	Nippostrongylus brasiliensis	Control	50	1	2.90255	134.131	86.7242	74.0157	154.664
NC3_2	Nippostrongylus brasiliensis	Control	50	2	2.89372	153.502	87.7448	74.3161	174.941
NF1_1	Nippostrongylus brasiliensis	FTA	1	1	2.91535	141.349	76.3766	64.6125	185.069
NF1_10	Nippostrongylus brasiliensis	FTA	1	10	1.26311	0.116726	0.445261	0.123646	26.2152
NF1_2	Nippostrongylus brasiliensis	FTA	1	2	2.93212	168.916	76.0178	64.8296	222.206
NF1_3	Nippostrongylus brasiliensis	FTA	1	3	2.709	3.3329	7.7707	5.96903	42.8905
NF1_4	Nippostrongylus brasiliensis	FTA	1	4	1.51703	0.60173	0.682486	0.181845	88.1673
NF1_5	Nippostrongylus brasiliensis	FTA	1	5	1.45271	1.6875	1.06571	0.281929	158.346
NF1_6	Nippostrongylus brasiliensis	FTA	1	6	1.72232	0.177923	0.484186	0.133633	36.7468
NF1_7	Nippostrongylus brasiliensis	FTA	1	7	1.56977	0.198595	0.637523	0.151314	31.151
NF1_8	Nippostrongylus brasiliensis	FTA	1	8	1.75956	0.262626	0.746353	0.237331	35.1879
NF1_9	Nippostrongylus brasiliensis	FTA	1	9	0.550582	3.35451	1.73839	0.128561	192.966
NF2_1	Nippostrongylus brasiliensis	FTA	10	1	2.74117	1.48549	4.91958	3.86883	30.1955
NF2_2	Nippostrongylus brasiliensis	FTA	10	2	2.59701	0.53097	2.14923	1.40769	24.7051
NF3_1	Nippostrongylus brasiliensis	FTA	50	1	2.87828	177.168	86.1254	73.5975	205.71
NF3_2	Nippostrongylus brasiliensis	FTA	50	2	2.85788	87.783	83.1744	71.6688	105.541

### Sheet: Experiment 2
Sample code	Species	Storage	Wash vs. Non Wash	Number of worms	Replicate	Error rate	Reads mapped (Million)	% Mapped	% Proper pairs	Total sequences (Million)
S(D)C1.1	Strongyloides ratti	Control	NA	1	1	0.520779	8.4426	80.6499	76.0069	10.4682
S(D)C1.2	Strongyloides ratti	Control	NA	1	2	0.508553	9.92039	78.4987	74.1273	12.6377
S(D)C1.3	Strongyloides ratti	Control	NA	1	3	0.524654	3.14827	49.117	46.362	6.40974
S(D)C1.4	Strongyloides ratti	Control	NA	1	4	0.503345	5.71059	67.4325	63.9133	8.4686
S(D)C1.5	Strongyloides ratti	Control	NA	1	5	0.533085	2.16008	44.6582	42.0246	4.83691
S(D)C1.6	Strongyloides ratti	Control	NA	1	6	0.529686	5.17976	56.4191	53.3739	9.18086
S(D)C1.7	Strongyloides ratti	Control	NA	1	7	0.531151	6.84789	59.4834	55.6944	11.5123
S(D)C1.8	Strongyloides ratti	Control	NA	1	8	0.513863	8.45203	71.6193	67.8239	11.8013
S(D)C1.9	Strongyloides ratti	Control	NA	1	9	0.52468	5.38657	59.8586	56.4593	8.99882
S(D)C1.10	Strongyloides ratti	Control	NA	1	10	0.523181	7.47765	73.522	69.1456	10.1706
S(D)C2.1	Strongyloides ratti	Control	NA	10	1	0.534564	26.9411	94.3315	88.5823	28.56
S(D)C2.2	Strongyloides ratti	Control	NA	10	2	0.527632	23.2365	94.5219	89.1684	24.5832
S(D)C3.1	Strongyloides ratti	Control	NA	50	1	0.514118	37.557	95.2861	90.0563	39.415
S(D)C3.2	Strongyloides ratti	Control	NA	50	2	0.531956	33.7148	96.5754	91.0006	34.9104
SD1.6	Strongyloides ratti	DESS	No Wash	1	6	0.605241	0.303733	8.63979	7.88539	3.51551
SD1.7	Strongyloides ratti	DESS	No Wash	1	7	0.49805	3.0173	64.973	61.8144	4.64394
SD1.8	Strongyloides ratti	DESS	No Wash	1	8	0.504092	5.16264	64.0346	60.4919	8.06227
SD1.9	Strongyloides ratti	DESS	No Wash	1	9	0.619111	1.14752	21.0619	19.2672	5.44832
SD1.10	Strongyloides ratti	DESS	No Wash	1	10	0.518688	4.28868	49.7402	47.1391	8.62217
SD1.1	Strongyloides ratti	DESS	Wash	1	1	0.515279	5.03278	63.3348	59.8566	7.94631
SD1.2	Strongyloides ratti	DESS	Wash	1	2	0.508347	10.8794	67.2579	63.5811	16.1756
SD1.3	Strongyloides ratti	DESS	Wash	1	3	0.503885	5.3194	58.1025	55.5509	9.1552
SD1.4	Strongyloides ratti	DESS	Wash	1	4	0.534726	7.19664	60.9004	57.3864	11.8171
SD1.5	Strongyloides ratti	DESS	Wash	1	5	0.508672	4.74755	61.281	57.9256	7.74719
SD2.1	Strongyloides ratti	DESS	Wash	10	1	0.51268	20.1619	95.7394	91.0008	21.0591
SD2.2	Strongyloides ratti	DESS	No Wash	10	2	0.569414	8.94125	71.6542	66.9054	12.4783
SD3.2	Strongyloides ratti	DESS	No Wash	50	2	0.564778	33.5219	96.4397	90.8988	34.7594
SD3.1	Strongyloides ratti	DESS	Wash	50	1	0.521512	28.2481	98.2161	93.349	28.7611
N(D)C1.1	Nippostrongylus brasiliensis	Control	NA	1	1	2.80921	6.39503	47.9244	37.6306	13.344
N(D)C1.2	Nippostrongylus brasiliensis	Control	NA	1	2	2.70209	5.33352	33.4044	24.2169	15.9665
N(D)C1.3	Nippostrongylus brasiliensis	Control	NA	1	3	2.85833	6.82852	43.1362	33.9717	15.8301
N(D)C1.4	Nippostrongylus brasiliensis	Control	NA	1	4	2.82345	6.33395	46.03	36.1461	13.7605
N(D)C1.5	Nippostrongylus brasiliensis	Control	NA	1	5	2.94322	5.76047	44.6714	35.4473	12.8952
N(D)C1.6	Nippostrongylus brasiliensis	Control	NA	1	6	2.84797	6.24578	44.3203	35.0849	14.0924
N(D)C1.7	Nippostrongylus brasiliensis	Control	NA	1	7	2.85284	6.2751	42.0425	33.0666	14.9256
N(D)C1.8	Nippostrongylus brasiliensis	Control	NA	1	8	2.82031	4.18066	36.3412	28.2093	11.5039
N(D)C1.9	Nippostrongylus brasiliensis	Control	NA	1	9	2.83505	6.16667	45.4757	36.4421	13.5604
N(D)C1.10	Nippostrongylus brasiliensis	Control	NA	1	10	2.79303	6.0933	47.3358	36.0645	12.8725
N(D)C2.1	Nippostrongylus brasiliensis	Control	NA	10	1	2.92305	17.2946	76.1772	61.4297	22.7031
N(D)C2.2	Nippostrongylus brasiliensis	Control	NA	10	2	2.95716	26.6045	79.8058	65.7821	33.3365
N(D)C3.1	Nippostrongylus brasiliensis	Control	NA	50	1	2.93527	29.9554	83.7639	69.4127	35.7617
N(D)C3.2	Nippostrongylus brasiliensis	Control	NA	50	2	2.93641	26.5735	83.8111	69.9939	31.7064
ND1.6	Nippostrongylus brasiliensis	DESS	No Wash	1	6	2.13385	3.80921	26.7228	12.9406	14.2545
ND1.7	Nippostrongylus brasiliensis	DESS	No Wash	1	7	2.79016	7.3611	52.4886	40.3113	14.0242
ND1.8	Nippostrongylus brasiliensis	DESS	No Wash	1	8	0.593798	2.68874	17.4081	1.2483	15.4453
ND1.9	Nippostrongylus brasiliensis	DESS	No Wash	1	9	2.50672	5.1506	38.0944	24.5621	13.5206
ND1.10	Nippostrongylus brasiliensis	DESS	No Wash	1	10	2.57035	5.70252	43.2238	29.5581	13.193
ND3.2	Nippostrongylus brasiliensis	DESS	No Wash	10	2	2.9203	23.4007	75.7738	62.2204	30.8823
ND2.2	Nippostrongylus brasiliensis	DESS	No Wash	50	2	2.92759	11.462	87.2915	72.7102	13.1307
ND1.1	Nippostrongylus brasiliensis	DESS	Wash	1	1	0.24654	1.38837	8.62688	0.00755585	16.0935
ND1.2	Nippostrongylus brasiliensis	DESS	Wash	1	2	2.74021	5.50922	49.9471	37.3834	11.0301
ND1.3	Nippostrongylus brasiliensis	DESS	Wash	1	3	0.659558	1.89089	12.5891	0.32024	15.02
ND1.4	Nippostrongylus brasiliensis	DESS	Wash	1	4	2.77107	6.05341	49.5346	37.7791	12.2206
ND1.5	Nippostrongylus brasiliensis	DESS	Wash	1	5	0.299376	0.911515	6.51731	0.00612038	13.9861
ND3.1	Nippostrongylus brasiliensis	DESS	Wash	10	1	2.945	23.7073	84.5857	69.7359	28.0276
ND2.1	Nippostrongylus brasiliensis	DESS	Wash	50	1	2.93102	13.0662	87.6473	72.5283	14.9076
